# *ALI-1*, candidate gene of *B1* locus, is associated with awn length and grain weight in common wheat

**DOI:** 10.1101/688085

**Authors:** Dongzhi Wang, Kang Yu, Di Jin, Linhe Sun, Jinfang Chu, Wenying Wu, Peiyong Xin, Xin Li, Jiazhu Sun, Wenlong Yang, Kehui Zhan, Aimin Zhang, Dongcheng Liu

## Abstract

Awn plays a vital role in the photosynthesis, grain production and drought tolerance of common wheat; however, works on the systematic identification or cloning of genes controlling wheat awn length (AL) were seldom reported. Here, we conducted the Genome-wide association study (GWAS) in 364 wheat accessions and identified 25 loci involved in the AL, including dominant awn suppressors *B1*, *B2* and four homologs of awn controlling genes in rice and barley. Furthermore, the *B1* locus was mapped to a 125-kb physical interval harboring two genes on chromosome 5AL through map-based cloning. As the candidate gene for *B1* locus, a C_2_H_2_ zinc finger gene *Awn Length Inhibitor 1* (*ALI-1*) expressed predominantly in the developing spike of awnless individuals and suppresses downstream genes transcriptionally. *ALI-1* reduces cytokinin content and simultaneously restrains cytokinin signal transduction, which leads to a stagnation of cell proliferation and reduction of cell number in awn. Noteworthily, *ali-1* was the first awn controlling locus that observed increasing grain length in wheat, which is a valuable supplemental attribution of awn on grain weight besides photosynthesis. Thus, *ALI-1* pleiotropically regulates awn and grain development, and this work provides a strategy to achieve improved grain yield and address future extreme climate.

**Highlight:** *ALI-1*, candidate gene of awn suppressing *B1* locus, associates with awn length and grain length, providing a reacquaint of the effect of wheat awn on grain production.
