## Supplemental Table S1-S10 for "*ALI-1*, candidate gene of *B1* locus, is associated with awn length and grain weight in common wheat"

### Sheet: Table S1
Table S1 Accessions used in the Genome-Wide-Assoaction Study and their awn performance.
Accession name	Accession type	Awn Length (mm)
		2016-R1	2016-R2	2017-R1	2017-R2	2018-R1	2018-R2	BLUP value
LunXuan987	MC	49	68	55	59	63	51	57.6641
JiMai31	MC	58	72	56	64	58	48	59.4053
Reijina	GP	84	73	63	63	63	64	67.9529
ShanNong14	MC	17	14	59	59	60	57	45.1591
YanNong15	MC	7	8	0	0	8	8	7.96087
Cang98-1	MC	60	65	57	--	66	60	61.6525
LunKang6	MC	80	75	75	--	79	75	75.945
PH01-35	MC	80	81	71	73	73	62	72.7016
NongDa3251	MC	55	53	50	58	52	46	52.7571
ShiYou20	MC	70	79	72	74	65	63	70.0107
NongDa179	MC	55	62	57	--	68	64	61.2764
JiNing12	MC	58	77	73	71	72	69	69.5358
CangMai6005	MC	45	54	35	--	58	66	52.2496
XiaoYan22	MC	82	76	40	40	59	37	55.9229
JingDong10	MC	65	71	64	--	74	64	67.2943
LuYuan471	MC	100	89	95	--	88	91	90.8016
NongDaDuoXi1	GP	60	73	60	67	64	73	65.8952
JingDong8	MC	75	74	82	--	86	67	75.945
LaiZhou95021	MC	53	68	62	68	65	52	61.3047
QingDaoLao	GP	32	43	41	42	49	36	41.5184
Wen12	MC	85	73	90	--	92	89	84.4076
JingMai9158	MC	64	61	--	--	--	--	61.9138
ZhongMai12	MC	76	73	71	75	68	65	70.8022
LaiZhou3279	MC	55	68	70	71	74	63	66.5283
HeNong4198	MC	43	55	60	--	65	55	56.0108
LiangXing99	MC	58	70	61	64	62	58	62.1289
JinMai60	MC	65	58	58	59	61	51	58.7721
NaiYan101	MC	70	59	78	--	74	72	70.1152
Shi4185	MC	45	44	43	46	45	41	44.8425
NongDa3383	MC	83	89	75	--	89	82	82.3389
NongDa3488	MC	80	79	74	--	81	64	74.8166
ZhongMai175	MC	46	60	48	--	46	76	55.6347
PinDong29	MC	53	72	62	60	60	55	60.355
HeiXiaoMai76	MC	70	83	71	--	76	69	73.1241
Cang071	MC	50	65	64	65	61	65	61.6213
TaiShan22	MC	63	78	68	74	71	66	69.5358
Ji6358	MC	75	82	63	70	69	58	69.061
LinHan6094	MC	73	89	63	--	66	58	69.3629
KeNong122	MC	48	53	56	52	64	48	53.8651
NongDa3395	MC	56	66	58	56	62	52	58.4555
ShanRong3	MC	60	59	44	55	54	57	55.1314
XiaoYan6	MC	70	67	--	--	--	--	67.0918
NongDa211	MC	67	76	66	65	65	62	66.5283
JiMai19	MC	48	69	70	73	76	66	66.6866
LanKao906-4	MC	75	97	--	--	--	--	82.1943
KeNong199	MC	40	53	49	50	55	39	48.3249
12G411-1	MC	58	76	70	68	69	62	66.8449
LinHan7061	MC	73	95	81	--	86	68	79.5181
JiNan18	MC	58	63	52	--	60	49	56.763
WeiMai7	MC	65	74	64	65	75	64	67.4781
ZhouYuan9369	MC	68	75	67	66	71	67	68.5861
ZiMai17-2	MC	65	68	64	--	62	53	62.4048
CangMai6004	MC	67	84	58	61	63	60	65.262
XiaoYan137	MC	60	73	68	67	78	68	68.5861
Dong8131	MC	70	76	65	--	84	63	71.0555
JiDong3097	MC	65	71	71	71	72	57	67.4781
12G409-3	MC	54	69	37	34	40	33	45.3174
HeNong58-3	MC	60	77	68	68	69	66	67.6364
LuMai19	MC	--	--	--	--	69	72	69.3939
JinMai15	MC	48	51	55	--	64	47	53.566
DuoFeng2000	MC	58	65	55	59	60	53	58.4555
LinHan619	MC	55	81	82	--	70	64	69.9271
JiMai20	MC	68	75	75	82	83	73	75.2343
NongDa3214	MC	85	87	90	78	87	76	82.6739
CangHong	LR	48	69	56	59	66	62	60.0384
JingDong24	MC	60	80	71	--	71	64	68.7988
TanMai98	MC	72	81	71	73	73	64	71.7519
JingKen49	MC	65	69	61	--	61	69	64.8495
12G413-2	MC	52	68	58	55	69	61	60.5133
ShiXin539	MC	52	65	57	65	64	56	59.8801
LinHan6207	MC	77	89	72	--	71	70	75.0047
PH85-16	MC	50	73	68	--	71	71	66.354
JinMai54	MC	45	64	60	61	64	46	56.8726
JingHua7	MC	48	68	66	--	58	57	59.5839
KeNong1093	MC	65	74	63	75	72	64	68.4278
12-5297m	MC	48	51	53	54	56	53	52.9153
Shi01-5111	MC	46	48	53	50	64	49	52.1239
Bin89-2Xuan	MC	60	67	66	62	63	54	61.9379
NingMai96048	MC	24	34	62	67	64	64	52.9153
12-5263m	MC	70	66	69	67	65	56	65.262
12-7260m	MC	40	55	51	53	61	41	50.6993
12-7124-1z	MC	50	63	55	61	65	61	59.247
12-5307-1z	MC	38	76	41	44	56	40	49.7495
97-3222	MC	80	92	97	102	108	107	95.8121
TaiShan23	MC	67	68	71	68	75	63	68.2695
U12-6323-3	MC	60	61	64	62	68	64	63.0459
12-5094-3z	MC	53	67	65	63	63	64	62.4128
U12-4169-1	MC	52	64	62	64	68	66	62.5711
KeNong9204	MC	45	59	45	50	55	43	50.0661
12-6117-1z	MC	58	63	50	52	56	53	55.6063
WenNong5	MC	66	84	--	--	--	--	72.7013
TaiShan21	MC	78	75	71	75	69	72	72.7016
HangMai247	MC	70	59	62	62	63	52	61.3047
Heng7228	MC	65	52	50	51	54	49	53.8651
U12-5192-1	MC	50	58	58	54	56	59	56.0812
U12-6355-2	MC	43	46	52	51	63	46	50.6993
C5-37	MC	55	66	60	61	73	63	62.8876
CangMai028	MC	53	65	61	66	73	54	61.9379
12-4192-3z	MC	45	55	56	51	53	49	51.9656
BaoMai3	MC	70	65	69	71	64	71	67.9529
12-5092m	MC	38	48	38	38	55	38	43.4179
NuoT5567	MC	77	94	42	42	52	44	58.6138
Lin9303	MC	64	69	78	--	67	61	67.4823
ZhouHeiMai1	MC	69	82	64	74	80	71	72.7016
12-6057m	MC	40	53	63	60	63	58	56.3977
U12-6331-2	MC	55	76	58	61	64	63	62.7294
U12-6371-3	MC	43	64	57	72	62	62	60.0384
ShanDongYouMai3	MC	68	81	62	69	73	62	68.7444
12-5408-1z	MC	63	70	65	65	64	65	65.1037
ShiMai14	MC	58	63	55	57	67	51	58.6138
XinB891	MC	43	86	82	76	81	76	73.3348
AiKang58	MC	38	54	52	51	59	50	51.1742
12-6011-2z	MC	43	56	--	--	--	--	50.6949
11-7021-1	MC	37	47	53	50	48	51	48.3249
U12-5245-1	MC	62	74	75	73	83	70	72.2268
TaiShan9818	MC	60	65	61	58	56	53	58.9304
HangMai287	MC	67	54	53	54	61	52	57.0309
HeNong9206	MC	80	84	81	82	71	69	76.9755
12-4172-1z	MC	63	69	61	63	67	61	63.8374
12-6088-3z	MC	49	59	90	80	82	79	72.5434
NongDa3159R	MC	65	81	72	77	68	53	68.9027
U12-5204-1	MC	45	63	49	53	65	46	53.8651
U12-5222-3	MC	63	71	72	75	74	67	69.8524
NongDa3338	MC	48	71	62	67	60	58	60.9882
12-7208m	MC	55	77	62	69	68	56	64.3123
JiMai20	MC	48	58	52	49	60	56	54.1817
KeYi6070	MC	45	66	64	67	65	51	59.7218
JiMai1	MC	78	75	66	69	67	62	69.061
11-5049-1	MC	50	64	54	50	63	50	55.448
U12-5245-2	MC	83	88	81	78	79	75	79.6664
12-5244m	MC	45	66	41	47	56	42	50.0661
NongDa3519	MC	23	23	13	13	34	38	25.8477
C5-25	MC	54	53	62	60	69	48	57.8223
H09-7075-5	MC	53	49	45	50	49	52	50.2244
WeiCai17	MC	50	69	58	71	66	55	61.463
12-5262m	MC	63	78	66	71	72	65	68.7444
NongDa5133	MC	67	73	69	--	73	69	69.739
BaoMai9	MC	62	78	63	65	73	63	67.0032
12-4104-1z	MC	48	59	--	42	55	38	48.9832
CP-AiB	GP	53	77	58	61	72	51	61.9379
LuYuan212	MC	82	71	94	--	84	76	80.2703
12-5308-3z	MC	38	56	43	47	55	49	48.6415
NongDa399	MC	38	67	47	51	57	48	51.8073
12-5104m	MC	55	35	49	49	53	45	48.3249
ZhengMai9405	MC	58	74	64	69	66	65	65.7369
12-4117-3z	MC	56	69	60	56	59	54	59.0887
JiMai2	MC	69	73	62	62	63	54	63.6791
U12-5185-1	MC	54	61	60	65	61	59	60.0384
AiGan781	MC	90	83	86	82	68	63	77.7669
Han4589	MC	46	56	51	55	52	51	52.2822
YanNong5286	MC	47	78	60	65	68	60	62.8876
YanNong23	MC	--	--	--	--	62	56	59.4694
12-7145m	MC	30	64	51	51	55	47	50.2244
GaoYou2018	MC	80	76	64	72	75	72	72.5434
12-4111-1z	MC	63	54	63	63	64	58	60.8299
12-5201m	MC	60	61	52	59	62	52	57.8223
Heng30-32	MC	83	73	88	77	83	75	78.875
LunXuan361	MC	54	69	52	58	63	66	60.355
12-7077-3z	MC	47	58	45	56	57	49	52.4405
ShiMai15	MC	30	41	53	57	58	46	48.1666
U12-5275-3	MC	53	76	56	62	68	50	60.8299
12-6053m	MC	58	63	53	63	53	52	57.1892
12-7073-3z	MC	48	64	64	64	66	56	60.355
Yang86-228	MC	50	69	53	54	73	53	58.7721
BaiYingDong2	MC	58	69	52	57	56	49	57.0309
12-5414-1z	MC	82	58	83	--	49	44	63.157
U12-5242-1	MC	55	64	56	61	55	58	58.2972
HeNong6049	MC	48	65	61	63	63	58	59.7218
YuNong949	MC	63	79	69	69	72	51	66.8449
JingBaiMai1	MC	48	54	53	55	44	34	48.6415
12G415-3	MC	64	78	62	64	71	64	66.8449
12G430-1	MC	95	69	62	64	70	58	69.2193
B12-5044-6	MC	40	56	42	52	53	45	48.6415
B12-5214-2	MC	53	53	53	55	51	53	53.3902
B12-5257-5	MC	55	63	63	61	67	60	61.463
B12-5263-2	MC	62	59	55	58	61	57	58.7721
ShiYou17	MC	64	63	55	62	62	55	60.1967
NongDa5181	MC	63	69	63	61	68	61	63.9957
HuanXiangGuo	LR	--	--	--	--	87	76	78.8869
YouMangSaoGuDan	LR	44	58	--	--	--	--	51.9894
ShiJiaZhuang407	MC	50	63	--	--	63	63	59.7598
XiNong6028	OC	60	75	--	--	67	73	68.098
BiMa4	OC	--	--	--	--	82	71	74.5719
BiMa1	OC	--	--	--	--	79	67	71.5514
HuoMai	LR	15	13	50	--	74	65	44.5392
LuMai1	OC	55	84	66	72	69	52	66.0535
HuangGuaXian	LR	--	--	--	--	83	80	78.8869
Funo	OC	--	--	--	--	76	70	71.5514
ZhongYou9507	MC	65	78	71	--	76	69	71.2435
HongGouDou	LR	0	0	--	--	0	1	4.63533
NongLin10	GP	63	74	61	65	74	61	66.0535
YanZhan1	MC	75	83	68	69	62	51	67.6364
TaiShan1	OC	65	53	71	--	79	72	67.6704
KY6033	MC	55	74	64	67	74	54	64.4705
KY6044	MC	68	83	65	65	70	58	67.7946
KY6066	MC	58	68	62	64	72	62	64.154
KY6074	MC	55	73	63	65	64	54	62.2545
KY6095	MC	55	58	59	61	53	53	56.7143
KY6099	MC	53	68	62	--	61	56	60.1481
KY6121	MC	60	59	54	--	63	54	58.2675
11Kang195	MC	58	78	23	28	36	33	43.5762
Hang2399	MC	68	68	67	65	63	55	64.154
KY1240	MC	77	68	63	66	62	54	64.7871
KY6072	MC	54	76	62	--	65	58	62.9689
KY6089	MC	58	55	51	54	56	53	54.8148
KY6140	MC	54	67	65	70	70	61	64.3123
ZhongMai5	MC	68	79	69	76	63	74	70.9605
LinYuan3158	MC	65	78	68	--	65	63	67.4823
LinYuan04-5132	MC	62	82	69	71	85	68	72.2268
LinYuan02-6039	MC	73	76	66	--	79	67	71.6196
Lin8014	MC	68	65	60	74	72	56	65.5786
Shan3025-18	MC	70	78	73	76	80	65	73.0182
Shan354	MC	78	65	66	71	72	67	69.3776
LuoTai911	MC	63	69	67	87	68	69	70.0107
ZhengTai1	MC	70	74	67	71	69	62	68.4278
TaiNong18	MC	70	59	65	63	65	56	62.8876
ShiMai21	MC	50	68	52	50	62	52	55.9229
Cang5412	MC	96	109	91	94	95	88	93.7543
JJZ-L32	MC	46	53	61	56	55	49	53.7068
JJZ-L149	MC	56	62	55	52	56	45	54.6565
JJZ-L154	MC	45	61	59	60	54	58	56.3977
GuQiWuMang	LR	25	22	7	6	17	30	19.9909
KeYi11-6006	MC	49	67	61	57	63	53	58.4555
KeYi12-6161	MC	57	67	55	55	56	45	56.0812
KeYi6014	MC	58	54	52	56	62	55	56.3977
ShiMai19	MC	70	81	64	69	72	55	68.1112
YaoMai16	MC	72	78	71	47	45	46	59.8801
XingMai6	MC	80	74	73	75	61	61	70.169
Ji5265	MC	60	64	53	58	59	54	58.1389
Heng4399	MC	52	47	51	4	20	13	32.6542
XingMai7	MC	57	73	63	62	64	60	63.0459
Han08-6012	MC	55	49	77	76	75	62	65.4203
YanNong0428	MC	53	75	63	61	59	59	61.6213
ShiMai22	MC	43	55	62	62	54	64	56.8726
HanMai13	MC	70	71	65	69	71	65	68.1112
XingMai4	MC	55	63	71	71	72	70	66.6866
ShiJiaZhuang8	MC	30	44	38	38	43	33	38.8275
LinYuan8	MC	55	61	53	55	63	60	57.9806
LinYou7287	MC	75	73	74	71	89	71	74.7594
TaiShan5366	MC	64	76	73	67	69	59	67.6364
Heng136	MC	53	69	59	--	60	53	59.0197
Han6172	MC	57	75	63	71	81	65	68.2695
Heng5229	MC	60	56	45	58	62	47	54.9731
Han4564	MC	65	51	68	66	76	58	63.8374
Han00-7086	MC	53	72	72	71	76	65	67.7946
JinHe9123	MC	65	53	47	57	59	60	57.0309
HeNong825	MC	68	63	56	--	63	54	60.9003
ZhongMai415	MC	50	63	60	55	62	52	57.1892
JingDong18	MC	47	58	63	58	69	56	58.6138
LiangXing66	MC	53	67	57	59	61	56	58.9304
Chang6359	MC	63	51	63	--	73	56	61.2764
YunHan22-33	MC	45	69	65	65	66	55	60.8299
Chang4640	MC	50	69	62	--	74	52	61.4645
Chang6878	MC	70	68	62	--	66	59	64.8495
JinTai170	MC	60	68	51	62	63	47	58.6138
YanNong836	MC	63	78	65	--	69	63	67.2943
LuYuan502	MC	47	61	62	65	70	62	61.1464
LuKenMai9	MC	55	69	65	--	66	52	61.4645
JinMai79	MC	64	74	74	--	79	67	71.0555
LinHan6	MC	74	73	77	--	76	70	73.3121
Tai10604	MC	71	85	75	--	81	65	74.6286
YunHan618	MC	70	61	62	--	69	63	64.8495
ShunMai1718	MC	55	71	61	61	67	64	63.0459
XiNong928	MC	63	93	71	--	81	65	73.8763
XiNong556	MC	60	53	51	50	46	37	50.0661
XiNong538	MC	48	69	56	53	56	56	56.556
XinMai11	MC	54	77	63	61	65	55	62.4128
ZhengMai9023	MC	53	63	60	64	66	65	61.7796
LuoHan2	MC	63	75	--	--	--	--	67.5233
XiNong558	MC	58	68	57	56	60	42	57.0309
LunXuan518	MC	55	74	66	71	72	63	66.5283
HeSheng3	MC	45	59	58	--	56	53	54.6944
FengDeCunMai1	MC	50	53	53	51	51	51	51.9656
XinMai26	MC	63	77	70	72	81	65	70.8022
LunXuan988	MC	55	64	55	62	58	45	56.7143
TunMai387	MC	69	65	69	--	66	61	65.7898
NongDa5363	MC	60	75	72	--	71	62	67.6704
Z2012-6121	MC	70	73	65	67	69	60	67.0032
F13-6139	MC	43	77	62	--	69	61	62.4048
F13-6079	MC	64	65	65	65	60	53	61.9379
HengH13-4175	MC	56	73	72	68	70	68	67.4781
HengH13-5002	MC	48	53	47	51	58	56	52.5988
HengH13-5041	MC	55	53	64	61	66	58	59.5635
HengH13-5179	MC	58	71	68	67	58	66	64.4705
HengH13-6037	MC	55	66	63	69	79	63	65.5786
HengH13-6087	MC	47	66	60	67	73	67	63.2042
HengH13-Guan139	MC	46	53	48	47	51	42	48.4832
HengH13-Guan157	MC	63	55	52	53	61	59	57.3475
HengT13-4231	MC	55	55	48	52	64	37	52.2822
HengT13-4398	MC	40	59	49	52	55	31	48.3249
GaoCheng9409-21	MC	45	83	61	58	61	49	59.5635
GaoCheng5766	MC	60	63	67	70	85	69	68.5861
GaoCheng9618	MC	43	63	51	55	67	58	56.3977
GaoCheng5218	MC	55	71	64	60	65	59	62.2545
GaoCheng9908	MC	62	57	52	52	65	49	56.3977
GaoCheng1817	MC	56	69	67	64	69	52	62.7294
GaoCheng9409-17	MC	60	74	56	54	65	53	60.355
Chu46	MC	45	71	52	57	54	47	54.6565
Chu48	MC	43	59	55	56	59	64	56.2394
LiangXing99	MC	50	66	58	55	64	51	57.5058
37741	MC	55	71	58	64	66	60	62.2545
3638	MC	58	59	45	46	55	39	50.8576
3636-0-7	MC	46	59	47	49	60	48	51.9656
3636-3-1	MC	58	51	53	54	62	53	55.448
5182-117	MC	63	63	74	75	76	53	67.0032
NongDa5182-10	MC	68	63	60	--	62	61	62.7809
NongDa5182-12	MC	60	66	65	--	67	59	63.3451
NongDa5182-13	MC	60	63	63	--	67	52	61.0884
JiMai2	OC	--	--	--	--	61	52	57.3119
ShanNong7859	MC	62	66	57	62	70	55	61.9379
AiFeng3	OC	43	45	44	56	58	50	49.9078
LaiZhou953	MC	60	73	72	--	76	68	69.3629
YouZiMai	LR	55	59	55	--	72	61	60.5242
YouBao	LR	22	0	9	7	16	16	14.1342
ShiJiaZhuang54	OC	67	53	51	--	53	39	53.1899
FengKang2	MC	22	0	4	3	11	9	10.8101
YuanDong822	OC	58	61	54	--	64	43	56.3869
ShiTe14	OC	40	37	27	--	37	36	37.0169
CangDong4	OC	77	64	76	--	82	74	73.8763
JiangMai	OC	13	0	5	--	6	12	10.5007
PingYang27	OC	45	53	51	--	47	40	48.1123
YuQiuMai	LR	53	36	53	--	64	65	54.6944
DongFangHong3	OC	62	93	--	--	106	110	90.333
WangShuiBai	LR	73	57	51	--	68	73	64.2854
CheJianZi	LR	0	0	--	--	3	5	6.25664
LiuZhuTou	LR	0	0	--	--	0	1	4.63533
SanYueHuang	LR	64	68	--	--	74	73	69.0244
NongDa311	MC	75	81	--	--	89	79	79.4471
QiangChangMai	LR	25	0	--	--	--	--	18.7639
LouGuDing	LR	75	67	68	--	77	67	70.3032
FuZhuang30	LR	73	62	29	--	42	52	52.2496
BaiQiMai	LR	13	38	--	--	--	--	29.9829
ZhuGouMai	LR	70	13	--	--	13	29	33.3556
ChanBuZhi	LR	62	64	51	--	72	61	62.0287
MaZhaMai	LR	43	54	--	--	59	42	50.2636
BaoMai10	MC	40	42	47	48	53	38	45.4757
JingHua9	MC	50	73	61	--	47	52	56.9511
JingDong22	MC	65	69	68	--	68	62	66.1659
JingDong17	MC	69	68	64	67	71	55	65.4203
Heng0628	MC	62	73	62	68	76	61	66.6866
Heng06-6632	MC	60	64	66	68	71	64	65.262
JiMai585	MC	58	66	58	60	68	56	60.9882
JiMai21	MC	72	84	78	79	78	76	76.9755
YanNong21	MC	68	75	--	--	--	--	69.6808
JiMai22	MC	56	66	41	47	46	33	48.7998
HengGuan35	MC	34	66	50	54	53	54	52.2822
ZhengMai366	MC	63	66	67	69	65	46	62.5711
JiNan17	MC	22	28	17	15	21	36	25.0562
XinMai18	MC	50	66	69	63	72	68	64.4705
ZhengMai004	MC	55	59	67	66	65	59	61.7796
XinMai20	MC	70	66	66	67	58	62	64.6288
YuNong982	MC	52	68	55	63	58	52	58.1389
YuanYu3	MC	65	55	50	61	66	53	58.4555
BaiNong160	MC	43	49	61	62	63	58	56.2394
ZhengYuMai9987	MC	63	53	58	62	69	52	59.5635
XinMai19	MC	67	64	71	70	63	59	65.4203
WenNong14	MC	52	59	88	75	85	68	70.6439
ZhengMai7698	MC	53	65	59	61	58	52	58.1389
YuNong9901	MC	65	63	54	59	60	49	58.4555
RuMai0319	MC	--	--	62	64	--	--	62.8144
TaiKong6	MC	80	79	72	75	77	68	74.4428
LuoHan6	MC	82	88	81	--	79	74	79.7061
JinMai47	MC	62	65	67	--	63	57	62.7809
GaoCheng8901	MC	66	83	--	--	--	--	72.2698
Note:MC,Modern cultivar; LR, landrace; OC, old cultivar; GP, Germplasm; --,missing data

### Sheet: Table S2
Table S2 Phenotype variation of awn length in the six environments
	Maximum	Median	Minimum	Mean	Standard Deviation	Coefficient of Variation
2016-R1	100	58	0	57.2285	14.7193	0.2572
2016-R2	109	66	0	64.6814	15.9579	0.24672
2017-R1	97	62	0	60.2329	13.3249	0.22122
2017-R2	102	62	0	60.6032	13.2377	0.21843
2018-R1	108	65	0	64.2017	14.1333	0.22014
2018-R2	110	58	1	56.9148	13.3031	0.23374
BLUP	95.81	61.85	4.64	60.7644	12.4089	0.20421

### Sheet: Table S3
Table S3 Analysis of variance of awn length in the GWAS panel.
Source of variation	DF	Sum of Squares	Mean Square	F Value	P Value
Environment	5	19725.7	3945.13	76.182	6.13483E-72 ***
Genotype	363	318833	878.329	16.9609	0 ***
Genotype × Environment	368	338169	918.937	17.745	0 ***
Error	1640	84928.3	51.7856
Total	2008	423097
Note ：***, significant at P < 0.0001

### Sheet: Table S4
Table S4 Significantly associated loci of wheat awn length identified in the GWAS.
SAL	Chromosome	Peak SNP	Major allele	Minor allele	MAF	Position (bp)	-LOG10(P value)								Marker R2 （%）							Known locus	Reference
							2016-R1	2016-R2	2017-R1	2017-R2	2018-R1	2018-R2	BLUP		2016-R1	2016-R2	2017-R1	2017-R2	2018-R1	2018-R2	BLUP
qAL.1A	1A	AX-94804842	T	C	0.300668	29801475	3.66058	7.94843		3.75883	4.91737	4.90258	6.4938		5.15449	11.2159		6.84005	7.07211	7.05327	9.12896
qAL.1D	1D	AX-110594301	A	G	0.253898	294848	3.93801	4.2174	7.84589	4.91611	4.65099	4.39855	5.6121		5.28246	5.5666	11.337	9.00415	6.30016	5.96559	7.37814
qAL.2A.1	2A	AX-110576770	G	A	0.05	4141144	4.63582	4.45816			3.77878	4.75244	5.25416		5.25302	4.9798			4.132	5.41907	5.91441
qAL.2A.2	2A	AX-111120764	C	G	0.113586	734633021		4.38974	3.65144	7.84488	6.94032	6.72261	6.41877			5.80583	5.12234	14.7667	9.54884	9.29486	8.48563
qAL.2B.1	2B	AX-110561173	G	A	0.18931	50664416	7.73119	7.02003		4.28405	6.3147	6.38577	8.41181		10.7285	9.61358		7.83104	8.67847	8.82077	11.4026
An-1	2B	AX-95086847	T	C	0.242762	412715882	3.92093	5.57579			4.78977		5.35332		7.12382	10.0149			8.48191		9.54027	An-1	Luo et al. 2013
qAL.2B.3	2B	AX-94579715	T	C	0.124722	786229419	3.44162	4.32852	6.39636	4.20059	3.87875	3.60498	4.85289		4.60138	5.71749	9.14734	7.64341	5.22692	4.86333	6.3486
qAL.3A.1	3A	AX-110958718	C	A	0.0868597	134599331	4.8276	6.98592		3.42254	3.84186		5.46373		6.53119	9.44246		4.93922	5.17988		7.19556
qAL.3A.2	3A	AX-109442202	G	C	0.367483	714285106	3.471	4.12056	5.90693	3.82489	3.71416		4.79898		4.64424	5.44733	8.41803	6.93593	4.99958		6.28354
qAL.3B.1	3B	AX-109326338	A	G	0.30735	416128465		6.70161	4.46517	5.55065	7.45476	5.85624	5.5991			9.11875	6.31159	10.7572	10.7538	8.50631	7.56662
OsETT2	3B	AX-111043485	G	A	0.0489978	438422425		4.58535	4.39587		4.91429	4.56162	4.91086			6.06919	6.19911		6.66974	6.19629	6.42779	OsETT2	Toriba and Hirano, 2014
SHL2	3D	AX-109508056	C	T	0.0734967	581536655	3.67286	5.99486			6.26872	5.75581	6.7002		5.0204	8.20299			8.95625	8.01384	9.07766	SHL2	Toriba et al, 2014
qAL.4A	4A	AX-109099921	C	A	0.0534521	719787854	3.85068	6.10726			7.46256	8.25941	6.45128		5.16231	8.16334			10.3022	11.4976	8.5279
qAL.4B	4B	AX-109302905	A	G	0.383073	669662753	4.28521	8.23002	4.38856		8.27404	8.36627	8.46223		5.77894	11.165	6.188		11.4887	11.6733	11.3423
qAL.5A.1	5A	AX-108857015	G	T	0.0846325	62220928	4.76763	4.96471		4.15553	8.29064	7.51517	8.07601		6.51469	6.62004		6.21637	11.5705	10.4113	10.7917
qAL.5A.2	5A	AX-110616809	A	C	0.0757238	547646005	6.68791	10.23			7.95204	8.36623	10.31		9.1777	14.0888			9.77271	10.3921	13.985
qAL.5A.3_B1	5A	AX-109312058	A	G	0.0579065	698140191		7.64506	5.54439		6.25192	5.61482	6.77249			10.0426	7.48434		8.00179	7.00873	8.63219	B1	Mackay et al., 2014; Yoshioka et al., 2017; Sun et al., 2017
qAL.5B.1	5B	AX-86169797	A	G	0.14922	21184038	3.74199	4.36493	3.54525		5.78507	4.72675	5.62017		5.12338	5.90919	4.97675		8.21279	6.60807	7.51912
qAL.5B.2	5B	AX-109445304	T	G	0.0512249	485668349		6.90441	5.00801	5.82266	5.35848	5.21077	4.92077			9.27823	7.0915	10.7536	7.29316	7.10589	6.44024
qAL.6B.1_B2	6B	AX-109298056	A	G	0.24	530987032		4.02796			8.79559	6.57884	5.36659			5.39964			12.2548	9.08724	7.11867	B2	Yoshioka et al., 2017
qAL.6B.2	6B	AX-109930699	T	C	0.378619	717905386	4.35082	3.8465	6.48331	7.74361	3.8116		4.72886		7.00406	6.07074	10.6257	17.1977	6.08213		7.5166
qAL.7A.1	7A	AX-108733550	G	A	0.109131	262788527	6.93952	7.24846	6.11477	4.48539	4.44126	3.44025	6.13002		9.51276	9.80871	8.77798	8.20983	6.01918	4.6621	8.12126
Lks2	7A	AX-108780287	G	A	0.238307	591882045	3.6064	5.22281	9.17513	6.20694	8.59674	8.39924	6.95519		4.89544	7.11547	13.4076	12.1461	12.4254	12.2838	9.5176	Lks2	You et al. 2012
qAL.7D.1	7D	AX-110027248	T	C	0.0757238	460278747	6.08838	7.24333	4.50514	5.16805	4.18319		6.62354		7.35049	8.86872	5.29467	8.03102	4.67385		7.85837
qAL.7D.2	7D	AX-111380625	G	A	0.25	614262199	3.45162	3.92492	5.95133	3.94586	3.85377	3.56012	4.75145		4.61961	5.17903	8.74671	7.33668	5.27243	4.88294	6.28053
Note: MAF, minor allele frequency.

### Sheet: Table S5
Table S4 Descriptive statistics and ANOVA of awn length between haplotypes.
Gene/QTL	SNP ID	Haplotype	Accession number	Mean	Standard Deviation	SE of Mean	P value	Difference between haplotypes (mm)
An-1	AX-95216005-AX-94468615-AX-95086847	Haplotype-GGC	89	62.9645	10.4884	1.11177	0.71553 a	0.51 a
An-1	AX-95216005-AX-94468615-AX-95086847	Haplotype-GGT	93	62.4523	9.25576	0.95978	0.01596 b	3.86 b
An-1	AX-95216005-AX-94468615-AX-95086847	Haplotype-AAT	59	59.1073	8.05687	1.04891	0.03478 c	3.35 c
Lks2	AX-108780287-AX-110452284-AX-109847633	Haplotype-GGA	267	63.2455	10.5824	0.64763	3.07604e-10	8.9662
Lks2	AX-108780287-AX-110452284-AX-109847633	Haplotype-AAG	91	54.2793	13.5336	1.41871
SHL2	AX-109508056	Haplotype-C	332	61.5763	11.5365	0.63314	0.01563	5.62216
SHL2	AX-109508056	Haplotype-T	26	55.9541	8.77698	1.72131
OsETT2	AX-110042334-AX-110536683-AX-109908032-AX-111043485-AX-109300830	Haplotype-GTGGT	342	61.3307	11.8236	0.63935	0.00148	8.99076
OsETT2	AX-110042334-AX-110536683-AX-109908032-AX-111043485-AX-109300830	Haplotype-ACAAC	20	52.3399	17.6165	3.93918
qAL.5A.2	AX-108971229-AX-110616809-AX-86172176	Haplotype-GAA	346	61.8681	10.5362	0.56643	6.32323e-13	23.0194
qAL.5A.2	AX-108971229-AX-110616809-AX-86172176	Haplotype-CCG	14	38.8487	23.9943	6.41275
qAL.5A.3_B1	AX-109410756-AX-109278656-AX-109312058	Haplotype_TTA	319	61.265	11.5291	0.6455	1.60696e-08	21.4729
qAL.5A.3_B1	AX-109410756-AX-109278656-AX-109312058	Haplotype_CCG	11	39.7921	23.7172	7.15101
qAL.6B.2_B2	AX-109349983-AX-108904396-AX-110160782-AX-110132293-AX-111122559-AX-108807791-AX-111508484-AX-111289303-AX-110369682	Haplotype-TGTGCGAGC	67	57.853	18.0937	2.2105	0.03168	3.60443
qAL.6B.2_B2	AX-109349983-AX-108904396-AX-110160782-AX-110132293-AX-111122559-AX-108807791-AX-111508484-AX-111289303-AX-110369682	Haplotype-CCCATAGAA	296	61.4574	10.6526	0.61917
Note: a, Fisher's P value between Haplotype-GGC and Haplotype-GGT; b, Fisher's P value between Haplotype-GGC and Haplotype-AAT; c, Fisher's P value between Haplotype-GGT and Haplotype-AAT

### Sheet: Table S6
Table S5 Annotation of genes in the qAL.5A.2 LD block.
Gene ID	Chromsome	Start	End	strand	Blast-Hit-Accession	Human-Readable-Description	Pfam-IDs-(Description)	Interpro-IDs-(Description)	GO-IDs-via-Interpro
TraesCS5A02G341600	chr5A	547595822	547598236	+	AT3G19560.1	F-box family protein	none	IPR001810: F-box domain	GO:0005515
TraesCS5A02G477700LC	chr5A	547599146	547600005	-	AT1G29430.1	SAUR-like auxin-responsive protein family	PF02519: Auxin responsive protein	IPR003676: Small auxin-up RNA	GO:0009733
TraesCS5A02G341700	chr5A	547600776	547601239	+	AT1G29460.2	SAUR-like auxin-responsive protein family	PF02519: Auxin responsive protein	IPR003676: Small auxin-up RNA	GO:0009733
TraesCS5A02G477800LC	chr5A	547609784	547610128	-	tr|A0A072VES6|A0A072VES6_MEDTR	Endonuclease/exonuclease/phosphatase family protein	none	IPR005135: Endonuclease/exonuclease/phosphatase	none
TraesCS5A02G341800	chr5A	547612856	547614515	+	tr|M7ZWS4|M7ZWS4_TRIUA	GrpE protein homolog	none	IPR001810: F-box domain	GO:0005515
TraesCS5A02G477900LC	chr5A	547616067	547616801	-	tr|A0A151U6C2|A0A151U6C2_CAJCA	Retrovirus-related Pol polyprotein from transposon TNT 1-94	PF07727: Reverse transcriptase (RNA-dependent DNA polymerase)	IPR013103: Reverse transcriptase, RNA-dependent DNA polymerase	none
TraesCS5A02G478000LC	chr5A	547618882	547619876	-	sp|P27978|GAG_SIVVG	Gag polyprotein	PF00098: Zinc knuckle	IPR001878: Zinc finger, CCHC-type	GO:0003676; GO:0008270
TraesCS5A02G478100LC	chr5A	547619895	547620335	-	tr|A0A1J3CEJ4|A0A1J3CEJ4_NOCCA	Retrovirus-related Pol polyprotein from transposon TNT 1-94	none	none	none
TraesCS5A02G478200LC	chr5A	547623120	547631124	-	sp|Q6JZS3|CP1A1_ORYLA	Cytochrome P450 1A1	none	none	none
TraesCS5A02G478300LC	chr5A	547629593	547630030	-	AT5G27780.1	SAUR-like auxin-responsive protein family	PF02519: Auxin responsive protein	IPR003676: Small auxin-up RNA	GO:0009733
TraesCS5A02G341900	chr5A	547634282	547634736	-	AT5G27780.1	SAUR-like auxin-responsive protein family	PF02519: Auxin responsive protein	IPR003676: Small auxin-up RNA	GO:0009733
TraesCS5A02G342000	chr5A	547636568	547637362	+	AT1G29500.1	SAUR-like auxin-responsive protein family	PF02519: Auxin responsive protein	IPR003676: Small auxin-up RNA	GO:0009733
TraesCS5A02G478400LC	chr5A	547638408	547642898	-	tr|A0A061E5H5|A0A061E5H5_THECC	SAUR-like auxin-responsive protein family, putative	PF02519: Auxin responsive protein	IPR003676: Small auxin-up RNA	GO:0009733
TraesCS5A02G342100	chr5A	547638439	547638693	+	sp|A8GLL1|RSMG_SERP5	Ribosomal RNA small subunit methyltransferase G	none	none	none
TraesCS5A02G342200	chr5A	547639943	547640158	-	tr|Q10MY1|Q10MY1_ORYSJ	Auxin responsive protein	PF02519: Auxin responsive protein	IPR003676: Small auxin-up RNA	GO:0009733
TraesCS5A02G342300	chr5A	547641067	547643714	+	AT1G29460.2	SAUR-like auxin-responsive protein family	PF02519: Auxin responsive protein	IPR003676: Small auxin-up RNA	GO:0009733
TraesCS5A02G342400	chr5A	547643749	547644219	+	AT1G29500.1	SAUR-like auxin-responsive protein family	PF02519: Auxin responsive protein	IPR003676: Small auxin-up RNA	GO:0009733
TraesCS5A02G342500	chr5A	547644978	547645352	-	AT1G29430.1	SAUR-like auxin-responsive protein family	PF02519: Auxin responsive protein	IPR003676: Small auxin-up RNA	GO:0009733
TraesCS5A02G342600	chr5A	547646865	547652386	-	tr|M8CRS4|M8CRS4_AEGTA	T-complex protein 1 subunit beta	PF00118: TCP-1/cpn60 chaperonin family	IPR002194: Chaperonin TCP-1, conserved site; IPR002423: Chaperonin Cpn60/TCP-1 family; IPR012716: T-complex protein 1, beta subunit; IPR017998: Chaperone tailless complex polypeptide 1 (TCP-1); IPR027409: GroEL-like apical domain; IPR027413: GroEL-like equatorial domain	GO:0005524; GO:0006457; GO:0051082
TraesCS5A02G342700	chr5A	547658439	547658837	+	tr|M7ZHB1|M7ZHB1_TRIUA	Cortical cell-delineating protein	PF14547: Hydrophobic seed protein	IPR016140: Bifunctional inhibitor/plant lipid transfer protein/seed storage helical domain; IPR027923: Hydrophobic seed protein	none
TraesCS5A02G342800	chr5A	547711278	547711676	+	tr|M8C894|M8C894_AEGTA	Cortical cell-delineating protein	PF14547: Hydrophobic seed protein	IPR016140: Bifunctional inhibitor/plant lipid transfer protein/seed storage helical domain; IPR027923: Hydrophobic seed protein	none
TraesCS5A02G342900	chr5A	547719061	547723206	+	tr|E5GC22|E5GC22_CUCME	Aquaporin	PF00230: Major intrinsic protein	IPR000425: Major intrinsic protein; IPR022357: Major intrinsic protein, conserved site; IPR023271: Aquaporin-like	GO:0005215; GO:0006810; GO:0016020
TraesCS5A02G478500LC	chr5A	547778298	547782909	-	AT5G05800.5	Myb/SANT-like DNA-binding domain protein	none	none	none
TraesCS5A02G478600LC	chr5A	547790169	547793746	-	AT4G35030.7	Protein kinase superfamily protein	none	none	none
TraesCS5A02G478700LC	chr5A	547794607	547795136	+	tr|A4PSD6|A4PSD6_MEDTR	RNA-directed DNA polymerase (Reverse transcriptase); Ribonuclease H	none	none	none
TraesCS5A02G478800LC	chr5A	547795419	547796779	-	AT5G19090.3	Heavy metal transport/detoxification superfamily protein	none	none	none
TraesCS5A02G478900LC	chr5A	547798316	547800867	-	tr|A0A0K9PKE0|A0A0K9PKE0_ZOSMR	Nucleobase ascorbate transporter	none	none	none
TraesCS5A02G479000LC	chr5A	548127200	548127325	+	AT5G58120.1	Disease resistance protein (TIR-NBS-LRR class) family	none	none	none
TraesCS5A02G479100LC	chr5A	548207994	548208386	-	tr|Q7XDK6|Q7XDK6_ORYSJ	Retrotransposon protein, putative, Ty3-gypsy subclass	none	none	none
TraesCS5A02G479200LC	chr5A	548210169	548210679	+	tr|A0A061DYD6|A0A061DYD6_THECC	Hedgehog receptor, putative isoform 1	none	none	none
TraesCS5A02G479300LC	chr5A	548211433	548211972	+	tr|M7YCD7|M7YCD7_TRIUA	Cytosolic Fe-S cluster assembly factor NBP35	none	none	none
TraesCS5A02G479400LC	chr5A	548214887	548215279	+	AT2G01830.6	CHASE domain containing histidine kinase protein	none	none	none
TraesCS5A02G343000	chr5A	548219178	548221179	-	tr|A0A0K1JSS9|A0A0K1JSS9_9FABA	Calcium binding protein	PF13405: EF-hand domain; PF13499: EF-hand domain pair	IPR002048: EF-hand domain; IPR011992: EF-hand domain pair; IPR018247: EF-Hand 1, calcium-binding site	GO:0005509
TraesCS5A02G343100	chr5A	548226048	548226788	-	AT1G29450.2	SAUR-like auxin-responsive protein family	PF02519: Auxin responsive protein	IPR003676: Small auxin-up RNA	GO:0009733
TraesCS5A02G479500LC	chr5A	548227277	548230542	+	tr|I3RYV5|I3RYV5_9POAL	Acetolactate synthase	none	none	none
TraesCS5A02G343200	chr5A	548230327	548230749	-	tr|A0A061E5H5|A0A061E5H5_THECC	SAUR-like auxin-responsive protein family, putative	PF02519: Auxin responsive protein	IPR003676: Small auxin-up RNA	GO:0009733
TraesCS5A02G479600LC	chr5A	548233362	548233919	-	tr|A0A061DYM2|A0A061DYM2_THECC	SAUR auxin-responsive family protein	PF02519: Auxin responsive protein	IPR003676: Small auxin-up RNA	GO:0009733
TraesCS5A02G343300	chr5A	548233435	548233788	+	tr|A0A1E5UX18|A0A1E5UX18_9POAL	Auxin-responsive protein SAUR36	none	none	none
TraesCS5A02G343400	chr5A	548234375	548235039	+	AT1G29500.1	SAUR-like auxin-responsive protein family	PF02519: Auxin responsive protein	IPR003676: Small auxin-up RNA	GO:0009733
TraesCS5A02G479700LC	chr5A	548236264	548236539	-	AT1G29420.2	SAUR-like auxin-responsive protein family	PF02519: Auxin responsive protein	IPR003676: Small auxin-up RNA	GO:0009733
TraesCS5A02G343500	chr5A	548236337	548236570	+	AT1G28060.3	Pre-mRNA-splicing factor 3	none	none	none
TraesCS5A02G343600	chr5A	548237388	548237789	+	tr|A0A061E5G4|A0A061E5G4_THECC	SAUR auxin-responsive family protein	PF02519: Auxin responsive protein	IPR003676: Small auxin-up RNA	GO:0009733
TraesCS5A02G479800LC	chr5A	548239138	548239581	+	sp|A4TM08|MEND_YERPP	2-succinyl-5-enolpyruvyl-6-hydroxy-3-cyclohexene-1-carboxylate synthase	none	none	none
TraesCS5A02G479900LC	chr5A	548239870	548240232	+	tr|A0A0E0IN60|A0A0E0IN60_ORYNI	Pectinesterase	none	none	none
TraesCS5A02G343700	chr5A	548239888	548240313	-	tr|A0A061E5H5|A0A061E5H5_THECC	SAUR-like auxin-responsive protein family, putative	PF02519: Auxin responsive protein	IPR003676: Small auxin-up RNA	GO:0009733
TraesCS5A02G480000LC	chr5A	548244796	548245092	+	tr|A0A151RYX6|A0A151RYX6_CAJCA	Serine/threonine protein phosphatase 7 long form isogeny	none	none	none

### Sheet: Table S7
Table S6 SNPs associated with wheat awn length around the qAL.5A.3_B1 locus.
Environment	SNP ID	Chromsome	Posiation (bp)	-LOG10(P value)	Marker R2 (%)
2016-R2	AX-109410756	chr5A	698135305	6.8291	10.0937
2016-R2	AX-109278656	chr5A	698139847	7.64506	10.0426
2016-R2	AX-109312058	chr5A	698140191	7.64506	10.0426
2016-R2	AX-110382227	chr5A	698357481	4.44016	5.96101
2016-R2	AX-110675997	chr5A	698497901	3.54643	5.13363
2016-R2	AX-111495182	chr5A	698614848	3.98268	5.79439
2016-R2	AX-109874007	chr5A	698692933	4.89089	7.08663
2016-R2	AX-111070480	chr5A	702577165	5.40832	7.5646
2017-R1	AX-108817040	chr5A	694973102	3.54149	3.98839
2017-R1	AX-111215341	chr5A	697051126	3.54149	3.98839
2017-R1	AX-109410756	chr5A	698135305	4.78898	7.52269
2017-R1	AX-109278656	chr5A	698139847	5.54439	7.48434
2017-R1	AX-109312058	chr5A	698140191	5.54439	7.48434
2017-R1	AX-94613491	chr5A	698509819	4.59844	5.42098
2017-R1	AX-108909780	chr5A	698517591	4.67044	5.52949
2017-R1	AX-109305006	chr5A	698525821	4.59814	5.42116
2017-R1	AX-110910135	chr5A	698529579	4.55909	5.82799
2017-R1	AX-111495182	chr5A	698614848	4.37103	6.89714
2017-R1	AX-111636591	chr5A	699395043	3.95847	5.5644
2017-R1	AX-110980756	chr5A	702461414	4.79999	6.78877
2017-R2	AX-111811262	chr5A	690173649	4.02993	7.39624
2017-R2	AX-110999825	chr5A	691401418	3.61734	6.54715
2017-R2	AX-111184777	chr5A	691665716	3.70746	6.71732
2017-R2	AX-94839172	chr5A	691824826	3.61734	6.54715
2017-R2	AX-108753290	chr5A	694671718	3.57053	6.45965
2017-R2	AX-108995001	chr5A	694965618	3.57053	6.45965
2017-R2	AX-108817040	chr5A	694973102	3.58445	5.21688
2017-R2	AX-109844248	chr5A	694973724	3.50503	6.34144
2017-R2	AX-109973929	chr5A	695003171	3.63242	6.58578
2017-R2	AX-110958558	chr5A	695583250	3.58305	6.48893
2017-R2	AX-111044245	chr5A	695917708	3.79932	6.88795
2017-R2	AX-109815818	chr5A	696921462	3.56711	6.45446
2017-R2	AX-111215341	chr5A	697051126	3.58445	5.21688
2017-R2	AX-111053015	chr5A	697051696	3.69835	5.43425
2017-R2	AX-110714077	chr5A	697053429	3.58269	6.50791
2017-R2	AX-110382227	chr5A	698357481	4.84496	8.88237
2017-R2	AX-108795335	chr5A	698453962	4.55508	8.87276
2017-R2	AX-108901157	chr5A	698506431	4.84496	8.88237
2017-R2	AX-109881615	chr5A	698940184	3.5644	6.72252
2017-R2	AX-111046908	chr5A	699140544	4.49464	8.21026
2017-R2	AX-108935385	chr5A	699366621	4.52573	8.25957
2017-R2	AX-111636591	chr5A	699395043	3.74734	6.79479
2017-R2	AX-109458363	chr5A	699477743	4.41667	8.11558
2017-R2	AX-109493403	chr5A	700208187	3.50799	6.3429
2017-R2	AX-110943389	chr5A	700668789	4.01589	7.61469
2017-R2	AX-111021506	chr5A	700795829	4.51859	8.25375
2017-R2	AX-111589621	chr5A	700887858	4.41094	8.05256
2017-R2	AX-109893320	chr5A	701082542	3.53575	6.42843
2017-R2	AX-109380466	chr5A	701633582	3.59572	6.60845
2017-R2	AX-108850162	chr5A	701925524	4.63984	8.56391
2017-R2	AX-108934229	chr5A	702189605	3.52838	6.40254
2017-R2	AX-110980756	chr5A	702461414	4.09434	7.44474
2017-R2	AX-111070480	chr5A	702577165	3.83301	7.47499
2017-R2	AX-111775795	chr5A	708828890	4.41979	8.06087
2018-R1	AX-109410756	chr5A	698135305	5.45111	8.00873
2018-R1	AX-109278656	chr5A	698139847	6.25192	8.00179
2018-R1	AX-109312058	chr5A	698140191	6.25192	8.00179
2018-R1	AX-95073020	chr5A	698503404	3.62205	4.99042
2018-R1	AX-94556198	chr5A	698510119	4.06453	5.48411
2018-R1	AX-109370078	chr5A	702232025	3.79425	5.46802
2018-R1	AX-111775795	chr5A	708828890	4.17597	5.64975
2018-R2	AX-109410756	chr5A	698135305	5.04596	7.32956
2018-R2	AX-109278656	chr5A	698139847	5.61482	7.00873
2018-R2	AX-109312058	chr5A	698140191	5.61482	7.00873
2018-R2	AX-109370078	chr5A	702232025	5.12808	7.36844
2018-R2	AX-94603775	chr5A	705783980	3.60278	5.1757
BLUP	AX-109410756	chr5A	698135305	5.95162	8.63529
BLUP	AX-109278656	chr5A	698139847	6.77249	8.63219
BLUP	AX-109312058	chr5A	698140191	6.77249	8.63219
BLUP	AX-110382227	chr5A	698357481	3.96613	5.19362
BLUP	AX-94613491	chr5A	698509819	4.18071	4.48871
BLUP	AX-108909780	chr5A	698517591	4.37666	5.70934
BLUP	AX-109305006	chr5A	698525821	4.18274	4.49177
BLUP	AX-110910135	chr5A	698529579	4.16796	4.83923
BLUP	AX-111495182	chr5A	698614848	4.75954	6.90975
BLUP	AX-109370078	chr5A	702232025	3.54002	5.06308
Note,SNPs From 690.00 Mb to the telomere were displayed.

### Sheet: Table S8
Table S7. The χ2 test of awn segregation of the four populations used in the mapping of B1 locus.
Population	Total	Awned (observed)	Awnless (observed)	Awned (Expected)	Awnless (Expected)	Segregation ratio	χ2	P value
YS-F2	192	52	140	48	144	2.69:1	0.44	0.5
YS-F2:3	2016	623	1393	504	1512	2.78:1	2.22	0.14
YS-F3:4	5405	1981	3424	1351	4054	2.88:1	1.74	0.19
NN-F2	873	206	667	218	655	3.24:1	0.88	0.35
Note: df = 1, P0.05 = 3.84, P0.01= 6.63

### Sheet: Table S9
Table S8 Haplotype analysis of ALI-1 in 84 accessions.
Accession Name	Awn Length (mm)	Allele		-1628	-1570	-1471	-1448	-1442	-1434	-1241	-1139	-1137	-1082	-1076	-1075	-1051	-968	-948	-873	-868	-837	-707	-671	-652	-644	-531	-467	-460	-455	-368-344	-282	-217	-110	Haplotype
BeiJingYeMaiZi	3.7	B1		A	C	T	T	A	G	A	T	G	C	A	G	C	A	A	G	T	T	A	G	G	T	G	C	C	C	Deletion	A	C	TT	Hap-1
NongKeYuanSanLiMai	2.5	B1		A	C	T	T	A	G	A	T	G	C	A	G	C	A	A	G	T	T	A	G	G	T	G	C	C	C	Deletion	A	C	TT	Hap-1
95Hai-2-2	3.3	B1		A	C	T	T	A	G	A	T	G	C	A	G	C	A	A	G	T	T	A	G	G	T	G	C	C	C	Deletion	A	C	TT	Hap-1
YanNong15	7.4	B1		A	C	T	T	A	G	A	T	G	C	A	G	C	A	A	G	T	T	A	G	G	T	G	C	C	C	Deletion	A	C	TT	Hap-1
YanNong15-XuanXi7	8	B1		A	C	T	T	A	G	A	T	G	C	A	G	C	A	A	G	T	T	A	G	G	T	G	C	C	C	Deletion	A	C	TT	Hap-1
HongQiangChang	3.3	B1		A	C	T	T	A	G	A	T	G	C	A	G	C	A	A	G	T	T	A	G	G	T	G	C	C	C	Deletion	A	C	TT	Hap-1
XiaoYan81	1.6	B1		A	C	T	T	A	G	A	T	G	C	A	G	C	A	A	G	T	T	A	G	G	T	G	C	C	C	Deletion	A	C	TT	Hap-1
Luo9909	5.2	B1		A	C	T	T	A	G	A	T	G	C	A	G	C	A	A	G	T	T	A	G	G	T	G	C	C	C	Deletion	A	C	TT	Hap-1
YanNong24	< 10	B1		A	C	T	T	A	G	A	T	G	C	A	G	C	A	A	G	T	T	A	G	G	T	G	C	C	C	Deletion	A	C	TT	Hap-1
YanNong24-XuanXi2	< 10	B1		A	C	T	T	A	G	A	T	G	C	A	G	C	A	A	G	T	T	A	G	G	T	G	C	C	C	Deletion	A	C	TT	Hap-1
LanXiZaoXiaoMai	< 10	b1		C	T	C	A	G	A	G	C	C	T	G	A	A	G	G	A	A	C	G	T	A	C	A	T	T	T	*	G	C	TT	Hap-2
Chinese Spring	< 10	b1		C	T	C	A	G	A	G	C	C	T	G	A	A	G	G	A	A	C	G	T	A	C	A	T	T	T	*	G	T	T	Hap-3
HongHuaMai	0	b1		C	T	C	A	G	A	G	C	C	T	G	A	A	G	G	A	A	C	G	T	A	C	A	T	T	T	*	G	T	T	Hap-3
XiShanBianSui	75	b1		C	T	C	A	G	A	G	C	C	T	G	A	A	G	G	A	A	C	G	T	A	C	A	T	T	T	*	G	T	T	Hap-3
KeYi5214	53.4	b1		C	T	C	A	G	A	G	C	C	T	G	A	A	G	G	A	A	C	G	T	A	C	A	T	T	T	*	G	T	T	Hap-3
SV1	93	b1		C	T	C	A	G	A	G	C	C	T	G	A	A	G	G	A	A	C	G	T	A	C	A	T	T	T	*	G	T	T	Hap-3
SV14	79	b1		C	T	C	A	G	A	G	C	C	T	G	A	A	G	G	A	A	C	G	T	A	C	A	T	T	T	*	G	T	T	Hap-3
SV19	80	b1		C	T	T	A	G	A	G	C	C	T	G	A	A	G	G	A	A	C	G	T	A	C	A	T	T	T	*	G	T	T	Hap-3
SV22	105	b1		C	T	C	A	G	A	G	C	C	T	G	A	A	G	G	A	A	C	G	T	A	C	A	T	T	T	*	G	T	T	Hap-3
SV41	93	b1		C	T	C	A	G	A	G	C	C	T	G	A	A	G	G	A	A	C	G	T	A	C	A	T	T	T	*	G	T	T	Hap-3
SV42	98	b1		C	T	C	A	G	A	G	C	C	T	G	A	A	G	G	A	A	C	G	T	A	C	A	T	T	T	*	G	T	T	Hap-3
SV55	88	b1		C	T	C	A	G	A	G	C	C	T	G	A	A	G	G	A	A	C	G	T	A	C	A	T	T	T	*	G	T	T	Hap-3
SV67	76	b1		C	T	T	A	G	A	G	C	C	T	G	A	A	G	G	A	A	C	G	T	A	C	A	T	T	T	*	G	T	T	Hap-3
SV76	72	b1		C	T	C	A	G	A	G	C	C	T	G	A	A	G	G	A	A	C	G	T	A	C	A	T	T	T	*	G	T	T	Hap-3
SV61	80	b1		C	C	C	A	G	G	G	C	C	T	G	A	A	G	G	G	T	C	G	T	G	T	A	C	C	T	*	G	T	T	Hap-4
SV34	75	b1		C	T	C	A	G	A	G	C	C	T	G	A	A	G	G	A	A	C	G	T	A	C	G	C	C	C	*	G	C	TT	Hap-5
SV54	98	b1		C	T	C	A	G	A	G	C	C	T	G	A	A	G	G	A	A	C	G	T	A	C	G	C	C	C	*	G	C	TT	Hap-5
SV99	61	b1		C	C	C	A	G	A	G	C	C	T	G	A	A	G	G	A	A	C	G	T	A	C	A	T	T	T	*	G	T	T	Hap-6
SV100	70	b1		C	C	C	A	G	A	G	C	C	T	G	A	A	G	G	A	A	C	G	T	A	C	A	T	T	T	*	G	T	T	Hap-6
SV126	73	b1		C	C	C	A	G	A	G	C	C	T	G	A	A	G	G	A	A	C	G	T	A	C	A	T	T	T	*	G	T	T	Hap-6
SV132	81	b1		C	C	C	A	G	A	G	C	C	T	G	A	A	G	G	A	A	C	G	T	A	C	A	T	T	T	*	G	T	T	Hap-6
SV156	82	b1		C	C	C	A	G	A	G	C	C	T	G	A	A	G	G	A	A	C	G	T	A	C	A	T	T	T	*	G	T	T	Hap-6
SV196	115	b1		C	C	C	A	G	A	G	C	C	T	G	A	A	G	G	A	A	C	G	T	A	C	A	T	T	T	*	G	T	T	Hap-6
SV110	60	b1		C	C	C	A	G	A	G	C	C	T	G	A	A	G	G	A	A	C	G	T	A	C	G	C	C	C	*	G	T	T	Hap-7
SV191	83	b1		C	C	C	A	G	A	G	C	C	T	G	A	A	G	G	A	A	C	G	T	A	C	G	C	C	C	*	G	C	TT	Hap-8
SV108	79	b1		C	C	C	A	G	A	G	C	C	T	G	A	A	G	G	A	A	C	G	T	A	C	G	C	C	C	*	G	C	TT	Hap-8
NongDa3214	82.7	b1		C	C	C	A	G	G	G	C	C	C	G	A	C	G	G	G	T	C	G	G	G	T	G	C	C	C	Deletion	A	C	TT	Hap-9
AiKang58	51.2	b1		C	C	T	T	A	G	A	C	G	C	G	A	C	A	A	A	T	T	G	G	G	T	G	C	C	C	Deletion	A	C	TT	Hap-10
Shi4185	44.8	b1		C	C	T	T	A	G	A	C	G	C	G	A	C	A	A	A	T	T	G	G	G	T	G	C	C	C	Deletion	A	C	TT	Hap-10
SV73	75	b1		A	C	T	T	A	G	A	T	G	C	A	G	C	A	A	G	T	T	A	G	G	T	G	C	C	C	Deletion	A	C	TT	Hap-1
AiMengNiu-IV	< 10	Unclear		A	C	T	T	A	G	A	T	G	C	A	G	C	A	A	G	T	T	A	G	G	T	G	C	C	C	Deletion	A	C	TT	Hap-1
GuQiWuMang	20	Unclear		A	C	T	T	A	G	A	T	G	C	A	G	C	A	A	G	T	T	A	G	G	T	G	C	C	C	Deletion	A	C	TT	Hap-1
BeiJing10Hao	< 10	Unclear		A	C	T	T	A	G	A	T	G	C	A	G	C	A	A	G	T	T	A	G	G	T	G	C	C	C	Deletion	A	C	TT	Hap-1
NongDa3519	< 10	Unclear		A	C	T	T	A	G	A	T	G	C	A	G	C	A	A	G	T	T	A	G	G	T	G	C	C	C	Deletion	A	C	TT	Hap-1
NongDa3243	< 10	Unclear		A	C	T	T	A	G	A	T	G	C	A	G	C	A	A	G	T	T	A	G	G	T	G	C	C	C	Deletion	A	C	TT	Hap-1
NongDa3432	< 10	Unclear		A	C	T	T	A	G	A	T	G	C	A	G	C	A	A	G	T	T	A	G	G	T	G	C	C	C	Deletion	A	C	TT	Hap-1
PuBing3504	< 10	Unclear		A	C	T	T	A	G	A	T	G	C	A	G	C	A	A	G	T	T	A	G	G	T	G	C	C	C	Deletion	A	C	TT	Hap-1
PuBing3228	< 10	Unclear		A	C	T	T	A	G	A	T	G	C	A	G	C	A	A	G	T	T	A	G	G	T	G	C	C	C	Deletion	A	C	TT	Hap-1
Gelanni	< 10	Unclear		A	C	T	T	A	G	A	T	G	C	A	G	C	A	A	G	T	T	A	G	G	T	G	C	C	C	Deletion	A	C	TT	Hap-1
CangMai2007-140	< 10	Unclear		A	C	T	T	A	G	A	T	G	C	A	G	C	A	A	G	T	T	A	G	G	T	G	C	C	C	Deletion	A	C	TT	Hap-1
BE-1-152BC3F4-8	< 10	Unclear		A	C	T	T	A	G	A	T	G	C	A	G	C	A	A	G	T	T	A	G	G	T	G	C	C	C	Deletion	A	C	TT	Hap-1
BE-1-152BC3F4-9	< 10	Unclear		A	C	T	T	A	G	A	T	G	C	A	G	C	A	A	G	T	T	A	G	G	T	G	C	C	C	Deletion	A	C	TT	Hap-1
Lu884187	< 10	Unclear		A	C	T	T	A	G	A	T	G	C	A	G	C	A	A	G	T	T	A	G	G	T	G	C	C	C	Deletion	A	C	TT	Hap-1
ShanNong15	< 10	Unclear		A	C	T	T	A	G	A	T	G	C	A	G	C	A	A	G	T	T	A	G	G	T	G	C	C	C	Deletion	A	C	TT	Hap-1
ShanNong14	23.1	Unclear		A	C	T	T	A	G	A	T	G	C	A	G	C	A	A	G	T	T	A	G	G	T	G	C	C	C	Deletion	A	C	TT	Hap-1
ShanNong14-XuanXi1	25.2	Unclear		A	C	T	T	A	G	A	T	G	C	A	G	C	A	A	G	T	T	A	G	G	T	G	C	C	C	Deletion	A	C	TT	Hap-1
JiNan17	25.1	Unclear		A	C	T	T	A	G	A	T	G	C	A	G	C	A	A	G	T	T	A	G	G	T	G	C	C	C	Deletion	A	C	TT	Hap-1
Yan2415	< 10	Unclear		A	C	T	T	A	G	A	T	G	C	A	G	C	A	A	G	T	T	A	G	G	T	G	C	C	C	Deletion	A	C	TT	Hap-1
YunFengZao21Hao	< 10	Unclear		A	C	T	T	A	G	A	T	G	C	A	G	C	A	A	G	T	T	A	G	G	T	G	C	C	C	Deletion	A	C	TT	Hap-1
HanXuan10Hao	< 10	Unclear		A	C	T	T	A	G	A	T	G	C	A	G	C	A	A	G	T	T	A	G	G	T	G	C	C	C	Deletion	A	C	TT	Hap-1
ErMangMai	< 10	Unclear		A	C	T	T	A	G	A	T	G	C	A	G	C	A	A	G	T	T	A	G	G	T	G	C	C	C	Deletion	A	C	TT	Hap-1
SanYueHuang	< 10	Unclear		A	C	T	T	A	G	A	T	G	C	A	G	C	A	A	G	T	T	A	G	G	T	G	C	C	C	Deletion	A	C	TT	Hap-1
C114189	< 10	Unclear		A	C	T	T	A	G	A	T	G	C	A	G	C	A	A	G	T	T	A	G	G	T	G	C	C	C	Deletion	A	C	TT	Hap-1
QingDaoLao	41.5	Unclear		A	C	T	T	A	G	A	T	G	C	A	G	C	A	A	G	T	T	A	G	G	T	G	C	C	C	Deletion	A	C	TT	Hap-1
T86-2-1	< 10	Unclear		A	C	T	T	A	G	A	T	G	C	A	G	C	A	A	G	T	T	A	G	G	T	G	C	C	C	Deletion	A	C	TT	Hap-1
791-3-1	< 10	Unclear		A	C	T	T	A	G	A	T	G	C	A	G	C	A	A	G	T	T	A	G	G	T	G	C	C	C	Deletion	A	C	TT	Hap-1
ShuiYuan86	< 10	Unclear		A	C	T	T	A	G	A	T	G	C	A	G	C	A	A	G	T	T	A	G	G	T	G	C	C	C	Deletion	A	C	TT	Hap-1
SN015119	< 10	Unclear		A	C	T	T	A	G	A	T	G	C	A	G	C	A	A	G	T	T	A	G	G	T	G	C	C	C	Deletion	A	C	TT	Hap-1
MengXian4Hao	< 10	Unclear		A	C	T	T	A	G	A	T	G	C	A	G	C	A	A	G	T	T	A	G	G	T	G	C	C	C	Deletion	A	C	TT	Hap-1
BeiJing841	< 10	Unclear		A	C	T	T	A	G	A	T	G	C	A	G	C	A	A	G	T	T	A	G	G	T	G	C	C	C	Deletion	A	C	TT	Hap-1
LinFen138	< 10	Unclear		A	C	T	T	A	G	A	T	G	C	A	G	C	A	A	G	T	T	A	G	G	T	G	C	C	C	Deletion	A	C	TT	Hap-1
LaiYang4671	< 10	Unclear		A	C	T	T	A	G	A	T	G	C	A	G	C	A	A	G	T	T	A	G	G	T	G	C	C	C	Deletion	A	C	TT	Hap-1
LuMai9Hao	< 10	Unclear		A	C	T	T	A	G	A	T	G	C	A	G	C	A	A	G	T	T	A	G	G	T	G	C	C	C	Deletion	A	C	TT	Hap-1
XiYu7Hao	< 10	Unclear		A	C	T	T	A	G	A	T	G	C	A	G	C	A	A	G	T	T	A	G	G	T	G	C	C	C	Deletion	A	C	TT	Hap-1
JiMai10Hao	< 10	Unclear		A	C	T	T	A	G	A	T	G	C	A	G	C	A	A	G	T	T	A	G	G	T	G	C	C	C	Deletion	A	C	TT	Hap-1
YueJin5Hao	< 10	Unclear		A	C	T	T	A	G	A	T	G	C	A	G	C	A	A	G	T	T	A	G	G	T	G	C	C	C	Deletion	A	C	TT	Hap-1
YanH92-112	< 10	Unclear		A	C	T	T	A	G	A	T	G	C	A	G	C	A	A	G	T	T	A	G	G	T	G	C	C	C	Deletion	A	C	TT	Hap-1
YangHongMai	< 10	Unclear		C	C	T	T	A	G	A	T	G	C	A	G	C	A	A	G	T	T	A	G	G	T	G	C	C	C	Deletion	A	C	TT	Hap-11
3307	< 10	Unclear		C	C	T	T	A	G	A	T	G	C	A	G	C	A	A	G	T	T	A	G	G	T	G	C	C	C	Deletion	A	C	TT	Hap-11
MianYang82-53	< 10	Unclear		C	T	C	A	G	A	G	C	C	T	G	A	A	G	G	A	A	C	G	T	A	C	G	C	C	C	*	G	C	TT	Hap-12
JiMai11	< 10	Unclear		C	T	C	A	G	A	G	C	C	T	G	A	A	G	G	A	A	C	G	T	A	C	G	C	C	C	*	G	C	T	Hap-13
BaiGuangMai	< 10	Unclear		C	T	T	A	G	A	G	C	C	T	G	A	A	G	G	A	A	C	G	T	A	C	A	T	T	T	*	G	T	T	Hap-14
JinMai39	< 10	Unclear		C	T	C	A	G	A	G	C	C	T	G	A	A	G	G	A	A	C	G	T	A	C	A	T	T	T	*	G	T	T	Hap-3
HongGouDou	4.6	Unclear		C	T	C	A	G	A	G	C	C	T	G	A	A	G	G	A	A	C	G	T	A	C	A	T	T	T	*	G	T	T	Hap-3
Note, Allele indicates the B1/b1 detected by closely linked markers using F2 populations derived from the cross with long awn cultivar ShiAiYiHao; * represents 25 bp sequence of CACGGAAGTAGGCCAGGTACAAATA

### Sheet: Table S10
Table S9 Primers used in this study.
Primer ID	Forward primer sequence (5'-3')	Reverse primer sequence (5'-3')	Tm	Product Size (bp)	Restriction Enzyme
Primers for fine mapping of B1 locus
Xgwm291-5A *	CATCCCTACGCCACTCTGC	AATGGTATCTATTCCGACCCG		160	-
SSR276	TCTGTTTGCGAGATTAGTCATTTC	GGACCGTCACAAGAAGACCT	56℃	220	-
SSR82	CAGGATTTTAAGAAACGGTG	TTGCTGGTTTCTCCATAGAT	58℃	207	-
SSR162	TAGCTAATTAACTCGACCGC	CACTGACCAGGAAACTCTGT	55℃	256	-
SSR100	AAGTGGAGAGGAGCAGTATG	TACATGGTTGATCCCTAAGC	55℃	222	-
CAPS-02	TGATGTTTGTGCCTGACCAT	GTTGCCCACATTTAGGGAGA	56℃	416/	Hha I
dCAPS-07	ACACAAAAGCTATACAGGAGTAC	AGCCAATGCAACCAAAAGAC	56℃	213/196	Sca I
SSR151	GTTTAAAACGGACAAGATGC	CATCACCACCACCCG	59℃	190	-
dCAPS-04	AGGTGAGAGTGCACCATCATCCG	GATTGGGTCTGACATAGGGC	56℃	217/200	Sac II
SSR88	AAGAGGTACGTATTGGCTGA	CACACAGTGCTGCCTAATAA	55℃	95	-
dCAPS-05	AATAGGGATTGCAAAACTGAGCT	TGGAGGTCTACGAGGTGGAG	56℃	252/235	Sac I
dCAPS-13	AATTACCAGTCAGGCCAGGTCTA	CTCCTGGCTCATGCCTCTAC	56℃	249/232	Xba I
dCAPS-06	GAGACTGAACTCTCAAGTCAGCT	GCTTCGAGTTCTGCCAAGTC	56℃	194/177	Pvu II
SSR172	GGCACATCAATAATTCCATT	CCATCCATAATCCAACAGAT	56℃	222	-
SSR90	TTGGTACACACAAGCAACAT	TTTCATTTAGATTTTCCCAAA	56℃	166	-
InDel-07	ACAACTACCTCTACTGGTTC	GGAGGAGTAAGCGTGATAAA	56℃	194	-
dCAPS-02	GACCGCTAAACTGATTGGTCCAG	GTTGGGTTGGATGCTTATGG	56℃	131/114	Pvu II
Primers for gene cloning in the B1 region
TraesCS5A02G542800-F/R	TGAGCCCCCTGATGCTGATT	TCGACAATAATGAGAACACGATATT	57℃	2192 bp	-
TraesCS5A02G542900-F1/R1	GTCTCTTGTGTCCCCAACATG	GCTTAGAAAGTAGGTACTGGATATCA	60℃	6225 bp	-
TraesCS5A02G542900-F2/R2	ATCCAGCACATCAAACAATAGACA	ATTTAGAGTTGGCTGCAGCT	60℃	3687 bp	-
Primers for QRT-PCR
TraesCS5A02G542800-RT	GCCACGGCGCTCTCTTCAG	CTCTTGGTCGCCTCTTCTTGC	60℃	191 bp	-
TraesCS5A02G542900-RT	GCTATTGGAAGGGAAGGCGGT	ACAAGTGCACTAGGACAGGTACG	60℃	188 bp	-
Note, SSR marker with "*" has been previously described (Korzun et al,1997,http://wheat.pw.usda.gov/GG3/).
